# Organelle Volume Facilitates Spindle Positioning During *C*. *elegans* Female Meiosis

**DOI:** 10.64898/2026.10.07.757430

**Authors:** Denisa G Lazureanu, Eric Krueger, Wei Qiu, Aspen A Kopley-Smith, Clive S Smith, Alma P Aquino, Aastha Lele, Nadiia Voloshchuk, Daniel B Cortes, Mooncheol Park, Kunihiro Uryu, Malan Silva, Eric Trautman, Michael Innerberger, Stephan Preibisch, Roman Vaxenburg, Alyssa K Stark, Christopher K. E. Bleck, Molly Reilly, Meng C. Wang, Hari Shroff, Francis J McNally

## Abstract

Cortical positioning of oocyte meiotic spindles is required for reducing chromosome number by segregating chromosomes into polar bodies. In *C. elegans*, kinesin-1 transports membrane-bound organelles inward into a central ball that is hypothesized to push the meiotic spindle outward. Using focused ion beam scanning electron microscopy, we found that the percent volume occupied by membrane-bound organelles was 28% in a mature oocyte that has completed endocytosis of the yolk precursor, vitellogenin, compared to 17% in a less mature oocyte that has not yet endocytosed vitellogenin. We therefore hypothesized that blocking endocytosis of vitellogenin would reduce the size of the central ball of organelles packed inward by kinesin-1 and limit outward movement of the spindle. Depletion of vitellogenin or proteins required for endocytosis resulted in a smaller central volume of kinesin-coated organelles and defective spindle positioning. A computer simulation of a simple exclusion model faithfully recapitulated wildtype and mutant spindle position phenotypes. These results support a volume exclusion model for positioning acentriolar meiotic spindles.
