## Supplementary material for "Organelle Volume Facilitates Spindle Positioning During *C*. *elegans* Female Meiosis": Data S6

### Sheet: Sheet1
Strain Number McNally Lab	Alternate Strain Name	Genotype	Shorthand	Figures	Reference
FM1		WT	N2	1A-L 2A-B
FM1094		kca-1(syb7873[kca-1::AID::GFP]) I; vit-2(syb5705[vit-2::HaloTag]) X; him-8(du6) IV	KCA-1::GFP VIT-2::HaloTag mCh::PH	2E-F 3A/3C/3J(ii)
FM1089		klc-1(syb7801[klc-1::AID::GFP]) IV; vit-2(syb5705[vit-2::HaloTag]) X; wjIs76[Cn_unc-119(+); pie-1p::mKate2::tba-2]; ItIs44pAA173 [pie-1p-mCh::PH(PLC1delta1) + unc-119(+)]V; him-8(du6) IV	KLC-1::GFP VIT-2::HaloTag mKate::tubulin mCh::PH	3B(i)/3B(iv) 3D
FM1282		cdk-2(wow178[cdk-2::ZF])/tmC20[unc-14(tmIs1219) dpy-5(tm9715) + myo-2p::Venus] I; wowSi34[asp-1p::zif-1] I; zif-1(gk117) III; klc-1(syb7801[klc-1::AID::GFP]) IV; vit-2(syb5705[vit-2::HaloTag]) X; wjIs76[Cn_unc-119(+); pie-1p::mKate2::tba-2]; ItIs44pAA173 [pie-1p-mCh::PH(PLC1delta1) + unc-119(+)]V	CDK-2 (gut (-)) KLC-1::GFP VIT-2::HaloTag mKate::tubulin mCh::PH	3B(ii) 3D	Lessenger AT, Skotheim JM, Swaffer MP, Feldman JL. Somatic polyploidy supports biosynthesis and tissue function by increasing transcriptional output. J Cell Biol. 2025 Mar 3;224(3):e202403154. doi: 10.1083/jcb.202403154. Epub 2024 Dec 9. PMID: 39652010; PMCID: PMC11627111.
FM1290		rab-10(ok1494) I; vit-2(syb5705[vit-2::HaloTag]) X; wjIs76[Cn_unc-119(+); pie-1p::mKate2::tba-2]; klc-1(syb7801[klc-1::AID::GFP]) IV	rab-10(null) KLC-1::GFP VIT-2::HaloTag mKate::tubulin mCh::PH	3B(iii) 3D	C. elegans Deletion Mutant Consortium. large-scale screening for targeted knockouts in the Caenorhabditis elegans genome. G3 (Bethesda). 2012 Nov;2(11):1415-25. doi: 10.1534/g3.112.003830. Epub 2012 Nov 1. PMID: 23173093; PMCID: PMC3484672.
FM691		cox-4(zu476[cox-4::eGFP::3xFLAG]) I; wjIs76[Cn_unc-119(+); pie-1p::mKate2::tba-2]	COX-4::GFP mKate::tubulin	3J(i)
FM776		unc-116(gk5722[loxP + myo-2p::GFP::unc-54 3' UTR + rps-27p::neoR::unc-54 3' UTR + loxP]); cox-4(zu476[cox-4::eGFP::3xFLAG]) I. wjIs76[Cn_unc-119(+); pie-1p::mKate2::tba-2]; duIs1[unc-116::GFP integrated array]	COX-4::GFP mKate::tubulin unc-116(gk5722) duIs1	3J(iii)
FM1213		duSi16[pFM1973(TOMM-20::GFP-GLO::SSPBnanoGLO)] II; duSi14[pFM1953(K420::mKateGLO::iLID)] IV; wjIs76[Cn_unc-119(+); pie-1p::mKate2::tba-2]; ItIs44pAA173 [pie-1p-mCh::PH(PLC1delta1) + unc-119(+)] V; vit-2(syb5705[vit-2::HaloTag] X; unc-116(gk5722 [loxP + myo-2p::GFP::unc-54 3' UTR + rps-27p::neoR::unc-54 3' UTR + loxP]) III; duIs1[unc-116::GFP integrated array]	TOMM-20::GFP::SSPB K420::mKate::iLID unc-116(gk5722) duIs1 VIT-2::HaloTag mKate::tubulin mCh::PH	3J(iv-v)	Aquino AP, Li W, Lele A, Lazureanu D, Hampton MF, Do RM, Lafrades MC, Barajas MG, Batres AA, McNally FJ. Inward transport of organelles drives outward migration of the spindle during C. elegans meiosis. Cell Rep. 2025 Apr 22;44(4):115458. doi: 10.1016/j.celrep.2025.115458. Epub 2025 Mar 22. PMID: 40121661; PMCID: PMC12077383.
FM1222		unc-116(gk5722[loxP + myo-2p::GFP::unc-54 3' UTR + rps-27p::neoR::unc-54 3' UTR + loxP]); duIs1[unc-116::GFP integrated array]; wjIs76[Cn_unc-119(+); pie-1p::mKate2::tba-2]; ItIs44pAA173; [pie-1p-mCh::PH(PLC1delta1) + unc-119(+)]V (no FLP); cox-4(zu476[cox-4::eGFP::3xFLAG]) I; duSi12[pFM1944; K420::mKateGLO::Hinge-tail)] II	K420::mKate::Hingetail unc-116(gk5722) duIs1 COX-4::GFP ER::HaloTag mKate::tubulin mCh::PH	3J(vi)	Aquino AP, Li W, Lele A, Lazureanu D, Hampton MF, Do RM, Lafrades MC, Barajas MG, Batres AA, McNally FJ. Inward transport of organelles drives outward migration of the spindle during C. elegans meiosis. Cell Rep. 2025 Apr 22;44(4):115458. doi: 10.1016/j.celrep.2025.115458. Epub 2025 Mar 22. PMID: 40121661; PMCID: PMC12077383.
FM1192		unc-116(gk5722[loxP + myo-2p::GFP::unc-54 3' UTR + rps-27p::neoR::unc-54 3' UTR + loxP]); duIs1[unc-116::GFP integrated array]; wjIs76[Cn_unc-119(+); pie-1p::mKate2::tba-2]; vit-2(crg9070[vit-2::gfp]) X; egxSi126 [mex-5p::hsp-3(aa1-19)::halotag::HDEL::pie-1 3’UTR+ unc-119(+)] I; duSi12[pFM1944; K420::mKateGLO::Hinge-tail)] II	K420::mKate::Hingetail unc-116(gk5722) duIs1 VIT-2::GFP ER::HaloTag mKate::tubulin mCh::PH	3J(vii)	Aquino AP, Li W, Lele A, Lazureanu D, Hampton MF, Do RM, Lafrades MC, Barajas MG, Batres AA, McNally FJ. Inward transport of organelles drives outward migration of the spindle during C. elegans meiosis. Cell Rep. 2025 Apr 22;44(4):115458. doi: 10.1016/j.celrep.2025.115458. Epub 2025 Mar 22. PMID: 40121661; PMCID: PMC12077383.
FM1373		vit-6(rhd332[S320F, W322*]) IV; vit-5(rhd322[T391E, L392F, A393*]) X; vit-4(rhd321[T391E, L392F, A393*]) X; vit-3(rhd320[T391E, L392F, A393*]) X; vit-2(rhd352) X; vit-1(ok2616) X; kca-1(syb7873[kca-1::AID::GFP]) I; wjIs76[Cn_unc-119(+); pie-1p::mKate2::tba-2]; ItIs44pAA173 [pie-1p-mCh::PH(PLC1delta1) + unc-119(+)]V;	KCA-1::GFP vit-1/2/3/4/5/6 KO mKate::tubulin mCh::PH	3A(iv)	https://robdowenlab.web.unc.edu/
